# Migratory behavior is positively associated with genetic diversity in butterflies

**DOI:** 10.1101/2022.06.21.496610

**Authors:** Aurora García-Berro, Venkat Talla, Roger Vila, Hong Kar Wai, Daria Shipilina, Kok Gan Chan, Naomi E. Pierce, Niclas Backström, Gerard Talavera

## Abstract

Migration is typically associated with risk and uncertainty at the population level, but little is known about its cost and benefit trade-offs at the species level. Migratory insects often exhibit strong demographic fluctuations due to local bottlenecks and outbreaks. Here, we use genomic data to investigate levels of heterozygosity and long-term population size dynamics in migratory insects, as an alternative to classical local and short-term approaches such as regional field monitoring. We analyze whole-genome sequences from 97 Lepidoptera species and show that migratory species have significantly higher levels of genome-wide heterozygosity, a proxy for effective population size, than non-migratory species. Also, we contribute whole-genome data for one of the most emblematic insect migratory species, the painted lady butterfly (*Vanessa cardui*), sampled across its worldwide distribution range. This species exhibits one of the highest levels of heterozygosity described in Lepidoptera (2.95% ± 0.15). Coalescent modeling (PSMC) shows historical demographic stability in *V. cardui*, and high effective population size estimates of 2 to 20 million individuals 10,000 years ago. The study reveals that the high risks associated with migration and local environmental fluctuations do not seem to decrease overall genetic diversity and demographic stability in migratory Lepidoptera. We propose a “compensatory” demographic model for migratory r-strategist organisms in which local bottlenecks are counterbalanced by reproductive success elsewhere within their typically large distributional ranges. Our findings highlight that the delimitations of populations are substantially different for sedentary and migratory insects, and that, in the latter, local and even regional field monitoring results may not reflect whole population dynamics. Genomic diversity patterns may elucidate key aspects of an insect’s migratory nature and population dynamics at large spatiotemporal scales.
