## Supplementary material for "Migratory behavior is positively associated with genetic diversity in butterflies": Table S5

### Sheet: DATASET_7_gt
Table S5. Heterozygosity estimates and wingspan measures (as a proxy for body size) for 97 Lepidoptera species, as used for phylogenic generalized least squares (pGLS) analysis.
Species	Heterozygosity (%)	Movement type	Wingspan (mm)	# replicates	Stand. dev.
Agrotis ipsilon	2.85	Migratory	42	2	0.692965
Amyelois transitella	2.16	Dispersive	20	3	0.153948
Aporia crataegi	0.494	Dispersive	60	1	NA
Aporia largeteaui	1.12	Sedentary	65	1	NA
Arctia plantaginis	1.965	Sedentary	35	2	0.205061
Baronia brevicornis	2.19	Sedentary	60	1	NA
Bicyclus anynana	2.07	Sedentary	40	2	0.0848528
Calycopis cecrops	2.38	Migratory	27	1	NA
Charaxes varanes	0.278	Sedentary	74	1	NA
Chilo suppressalis	1.16033	Dispersive	28	3	0.270167
Colias croceus	2.10667	Migratory	46	3	0.0602771
Colias eurytheme	2.915	Migratory	52	2	0.176777
Colias philodice	2.29	Migratory	42	2	1.28693
Cressida cressida	3.4	Sedentary	75	1	NA
Cyclargus thomasi	1.09	Sedentary	23	1	NA
Danaus chrysippus	3.17333	Migratory	70	3	0.0896289
Danaus eresimus	1.143	Dispersive	82	2	0.377595
Danaus erippus	1.25	Migratory	110	2	0.127279
Danaus gilippus	2.075	Dispersive	82	2	0.544472
Danaus melanippus	1.71	Sedentary	68	1	NA
Danaus plexippus (AU)	1.38	Sedentary	96	1	NA
Danaus plexippus (ON)	2.36	Migratory	96	1	NA
Danaus plexippus (SP)	1.42	Sedentary	96	1	NA
Danaus plexippus (NZ1)	0.53	Sedentary	96	1	NA
Danaus plexippus (NZ2)	1.17	Sedentary	96	1	NA
Danaus plexippus (TT)	2.02	Migratory	96	1	NA
Dione vanillae	3.13	Migratory	79	2	0.0141421
Doxocopa laurentia	2.76	Sedentary	75	1	NA
Dryadula phaetusa	2.72	Sedentary	88	1	NA
Ectropis grisescens	1.69	Sedentary	38	1	NA
Elymnias hypermnestra baliensis	0.869	Sedentary	27	1	NA
Eueides isabella	2.28	Dispersive	84	2	0.0141421
Eumaeus atala	0.630333	Sedentary	44	3	0.24249
Hebomoia glaucippe	0.925	Sedentary	85	1	NA
Heliconius besckei	0.87375	Sedentary	72	4	0.0716537
Heliconius burneyi	2.59	Sedentary	82	1	NA
Heliconius charithonia	0.682	Dispersive	90	1	NA
Heliconius clysonymus	1.97	Sedentary	74	1	NA
Heliconius congener	0.425	Dispersive	70	1	NA
Heliconius eleuchia	0.616	Dispersive	66	1	NA
Heliconius ethilla	1.28667	Sedentary	65	3	0.119304
Heliconius hecalesia	1.29	Sedentary	46	1	NA
Heliconius hermathena	0.49925	Sedentary	75	4	0.220657
Heliconius hewitsoni	0.376	Dispersive	38	1	NA
Heliconius hortense	1.35	Sedentary	72	1	NA
Heliconius ismenius	0.712667	Sedentary	43	3	0.156921
Heliconius melpomene	2.46	Sedentary	37	1	NA
Hyphantria cunea	0.860667	Dispersive	34	3	0.053799
Jalmenus evagoras	1.4	Sedentary	34	1	NA
Junonia oenone	3.62	Migratory	48	1	NA
Kallima inachus	1.74	Sedentary	98	1	NA
Lepidochrysops patricia	1.85	Sedentary	40	1	NA
Leptidea juvernica	0.822	Sedentary	42	3	0.00173205
Leptidea sinapis	1.20667	Sedentary	37	3	0.20232
Lerema accius	1.68	Sedentary	38	1	NA
Limenitis archippus	3.15	Migratory	67	1	NA
Limenitis lorquini	2.525	Sedentary	60	2	0.00707107
Lymantria dispar	0.888	Sedentary	48	3	0.162123
Maniola jurtina	3.5	Sedentary	41	1	NA
Ornithoptera priamus	1.635	Sedentary	138	2	0.00707107
Ostrinia furnacalis	2.13	Migratory	23	2	0.46669
Ostrinia nubilalis	2.54	Migratory	26	3	0.39281
Ostrinia penitalis	1.82667	Sedentary	30	3	0.0305505
Ostrinia scapulalis	2.88	Sedentary	26	1	NA
Papilio aegeus	1.58	Sedentary	105	4	0.346218
Papilio alcmenor	1.31	Sedentary	100	1	NA
Papilio ambrax	0.55575	Sedentary	82	4	0.0333304
Papilio aristodemus	1.17	Sedentary	108	1	NA
Papilio ascalaphus	1.05367	Sedentary	150	3	0.315167
Papilio bootes	0.846	Sedentary	92	1	NA
Papilio castor	1.545	Sedentary	80	2	0.0777817
Papilio gigon	1.79	Sedentary	125	1	NA
Papilio glaucus	2.89	Sedentary	88	2	0.268701
Papilio iswara	2.095	Sedentary	135	2	0.106066
Papilio macilentus	1.42	Sedentary	105	1	NA
Papilio memnon	1.38767	Sedentary	134	3	0.410288
Papilio nephelus	1.665	Sedentary	112	4	0.081035
Papilio oenomaus	0.294	Sedentary	125	1	NA
Papilio phestus	2.68333	Sedentary	95	3	0.541695
Papilio polymnestor	1.22	Sedentary	135	2	0.240416
Papilio polytes	1.11667	Sedentary	95	3	0.145717
Papilio protenor	2.14	Sedentary	100	4	0.381051
Papilio sataspes	1.52667	Sedentary	125	3	0.210792
Papilio thaiwanus	0.87	Sedentary	100	1	NA
Papilio tydeus	1.10125	Sedentary	130	4	0.267157
Papilio xuthus	2.01333	Sedentary	95	3	0.863501
Papilio zelicaon	0.571	Sedentary	75	1	NA
Pararge aegeria	0.617333	Sedentary	38	3	0.299524
Parides photinus	1.51	Sedentary	90	1	NA
Pharmacophagus antenor	0.594	Sedentary	130	1	NA
Phoebis sennae	1.92	Migratory	68	1	NA
Pieris marginalis macdunnoughi	0.81	Sedentary	48	1	NA
Pieris napi	2.87	Dispersive	41	2	0.155563
Pieris rapae	1.8	Dispersive	40	1	NA
Plutella xylostella	2.72	Migratory	14	1	NA
Polyura narcaeus	2.69	Sedentary	65	1	NA
Proboscis propylea	3.31	Sedentary	80	1	NA
Thitarodes armoricanus	1.42	Sedentary	37	1	NA
Vanessa cardui	2.99	Migratory	54	1	NA
Vanessa tameamea	1.13	Sedentary	65	1	NA
Zerene cesonia	2.43	Migratory	65	2	0.0282843
Zerene eurydice	1.56667	Sedentary	57	3	0.418848
